# New iPSC resource with long-read whole genome sequencing characterizations for enhanced in vitro modeling

**DOI:** 10.1101/2025.06.17.660113

**Authors:** Laura Scheinfeldt, Anthony Pompetti, Gennaro Calendo, Tatyana Pozner, Christine Grandizio, Gretchen Smith, Kelly Hodges, Neda Gharani, Dara Kusic, Matthew Mitchell, Nahid Turan

## Abstract

Here we present a new iPSC resource of apparently healthy subject biospecimens available to the research community through the National Institute of General Medical Sciences Human Genetic Cell Repository (NIGMS Repository). This resource includes five iPSCs and matched parental cell lines with accompanying publicly available, HiFi whole-genome sequencing data. Structural variant (SV) and single nucleotide variant (SNV) concordance between iPSC and parental lines was generally high; however, we found a notable reduction in concordance between the iPSC reprogrammed with retroviral reprogramming and its parental line consistent with previous work showing newer Sendai approaches to be more robust in preserving genomic integrity. This iPSC resource additionally includes pharmacogenomic and human leukocyte antigen (HLA) gene annotations as well as a set of user-friendly, web-based search tools to visualize and explore SVs and SNVs. This new resource is designed to offer a highly characterized set of *in vitro* models for research into cell-type specific functional characterization of genetic, genomic and pharmacogenomic variation. More generally, these renewable biospecimens and genomic data search tools are available to the scientific community to support high-quality and reproducible biomedical research.
