## Supplemental Table 1 for "New iPSC resource with long-read whole genome sequencing characterizations for enhanced in vitro modeling"

### Sheet: Q0102113827_hmw_dna_info
NIGMS Repository DNA ID	NIGMS Repository Cell Line ID	Cell Line Expansion	CellType	Reprogramming Method
HM20431	GM20431	E	LCL	N/A
HM23248	GM23248	B	FCL	N/A
HM23338	GM23338	N/A	iPSC	Retroviral
HM24143	GM24143	I	LCL	N/A
HM24385	GM24385	K	LCL	N/A
HM26077	GM26077	C	iPSC	Episomal
HM26105	GM26105	C	iPSC	Episomal
HM27730	GM27730	B	iPSC	Sendai
HM24631	GM24631	G	LCL	N/A
HM26107	GM26107	C	iPSC	Episomal
