## Supplemental Table 2 for "New iPSC resource with long-read whole genome sequencing characterizations for enhanced in vitro modeling"

### Sheet: Sheet1
NIST ID	Version	Access Date	Filenames	Link to files
HG004	4.2.1	2025-01-14	HG004_GRCh38_1_22_v4.2.1_benchmark.vcf.gz, HG004_GRCh38_1_22_v4.2.1_benchmark.vcf.gz.tbi, HG004_GRCh38_1_22_v4.2.1_benchmark_noinconsistent.bed	https://ftp-trace.ncbi.nlm.nih.gov/ReferenceSamples/giab/release/AshkenazimTrio/HG004_NA24143_mother/NISTv4.2.1/GRCh38/
HG002	4.2.1	2025-01-14	HG002_GRCh38_1_22_v4.2.1_benchmark.vcf.gz, HG002_GRCh38_1_22_v4.2.1_benchmark.vcf.gz.tbi, HG002_GRCh38_1_22_v4.2.1_benchmark_noinconsistent.bed	https://ftp-trace.ncbi.nlm.nih.gov/ReferenceSamples/giab/release/AshkenazimTrio/HG002_NA24385_son/NISTv4.2.1/GRCh38/
HG005	4.2.1	2025-01-14	HG005_GRCh38_1_22_v4.2.1_benchmark.bed, HG005_GRCh38_1_22_v4.2.1_benchmark.vcf.gz, HG005_GRCh38_1_22_v4.2.1_benchmark.vcf.gz.tbi	https://ftp-trace.ncbi.nlm.nih.gov/ReferenceSamples/giab/release/ChineseTrio/HG005_NA24631_son/NISTv4.2.1/GRCh38/
