## Supplemental Table 3 for "New iPSC resource with long-read whole genome sequencing characterizations for enhanced in vitro modeling"

### Sheet: SNPs
sample comparison	chr	start	end	total # SNPs	# concordnat SNPs	# SNPs missing in one sample
HM20431-HM23338	chr16	6000000	7000000	2649	2059	580
HM20431-HM23338	chr2	153000000	154000000	1262	514	700
HM20431-HM23338	chr6	32000000	33000000	8386	6399	1816
HM20431-HM23338	chrX	1000000	2000000	1835	1099	696
HM20431-HM23338	chrX	5000000	6000000	763	49	696
HM20431-HM23338	chrX	12000000	13000000	737	115	619
HM20431-HM23338	chrX	76000000	77000000	948	85	837
HM20431-HM23338	chrX	79000000	80000000	1058	182	870
HM20431-HM23338	chrX	117000000	118000000	730	33	697
HM20431-HM23338	chrX	127000000	128000000	787	72	688
HM23248-HM20431	chr9	4000000	5000000	1862	1037	740
HM23248-HM20431	chr9	6000000	7000000	1515	771	614
HM23248-HM20431	chr9	7000000	8000000	2043	1151	729
HM23248-HM20431	chr9	8000000	9000000	1502	671	790
HM23248-HM23338	chr16	6000000	7000000	2645	2062	576
HM23248-HM23338	chr2	153000000	154000000	1255	515	693
HM23248-HM23338	chr6	32000000	33000000	8178	6237	1608
HM23248-HM23338	chrX	1000000	2000000	1833	1024	694
HM23248-HM23338	chrX	5000000	6000000	697	47	630
HM23248-HM23338	chrX	76000000	77000000	879	100	768
HM23248-HM23338	chrX	79000000	80000000	988	168	800
HM23248-HM23338	chrX	117000000	118000000	631	24	598
HM23248-HM23338	chrX	127000000	128000000	839	93	740
HM24385-HM26105	chr6	32000000	33000000	8397	7509	593

### Sheet: indels
sample comparison	chr	start	end	total # indels	# concordnat idels	# indels missing in one sample
HM20431-HM23338	chr1	4000000	5000000	1732	1281	428
HM23248-HM23338	chr1	4000000	5000000	1727	1248	423
