## Supplemental Table 4 for "New iPSC resource with long-read whole genome sequencing characterizations for enhanced in vitro modeling"

### Sheet: inversions
sample comparison	chr	start	end	total # inversions	# concordnat inversions	# discordant inversions
HM23248-HM20431	chrY	21000000	22000000	2	0	2
HM23248-HM20431	chr5	64000000	65000000	2	0	2
HM23248-HM20431	chr2	91000000	92000000	2	0	2
HM23248-HM20431	chr2	224000000	225000000	2	0	2
HM23338-HM20431	chr17	5000000	6000000	2	0	2
HM23338-HM20431	chr5	179000000	180000000	2	0	2
HM23338-HM20431	chr4	145000000	146000000	2	0	2
HM23338-HM20431	chr8	117000000	118000000	2	0	2
HM23338-HM20431	chr2	224000000	225000000	2	0	2
HM23338-HM23248	chr5	179000000	180000000	2	0	2
HM23338-HM23248	chrX	101000000	102000000	2	0	2
HM23338-HM23248	chr17	5000000	6000000	2	0	2
HM23338-HM23248	chr4	145000000	146000000	2	0	2
HM23338-HM23248	chr2	91000000	92000000	2	0	2
HM23338-HM23248	chr8	117000000	118000000	2	0	2
HM26105-HM24385	chr11	98000000	99000000	2	0	2
HM26105-HM24385	chr14	60000000	61000000	2	0	2
HM26105-HM24385	chr1	143000000	144000000	2	0	2
HM26105-HM24385	chr4	186000000	187000000	2	0	2
HM27730-HM24385	chr5	17000000	18000000	2	0	2
HM27730-HM24385	chr11	98000000	99000000	2	0	2
HM27730-HM24385	chr18	20000000	21000000	2	0	2
HM27730-HM24385	chr19	38000000	39000000	2	0	2
HM27730-HM24385	chr4	186000000	187000000	2	0	2
HM27730-HM26105	chr18	20000000	21000000	2	0	2
HM27730-HM26105	chr19	38000000	39000000	2	0	2
HM24143-HM26077	chr10	37000000	38000000	2	0	2
HM24143-HM26077	chr7	102000000	103000000	2	0	2
HM24143-HM26077	chr7	156000000	157000000	2	0	2
HM24143-HM26077	chr21	40000000	41000000	2	0	2
HM24143-HM26077	chr2	88000000	89000000	2	0	2
HM24143-HM26077	chrX	101000000	102000000	2	0	2
HM24631-HM26107	chr5	179000000	180000000	2	0	2
HM24631-HM26107	chr14	105000000	106000000	2	0	2
HM24631-HM26107	chr18	20000000	21000000	2	0	2
HM24631-HM26107	chr19	38000000	39000000	2	0	2
HM24631-HM26107	chr21	40000000	41000000	2	0	2

### Sheet: deletions
sample comparison	chr	start	end	total # deletions	# concordnat deletions	# discordant deletions
HM23248-HM20431	chr2	0	1000000	30	0	30
HM23248-HM20431	chr2	1000000	2000000	53	0	53
HM23248-HM20431	chr2	2000000	3000000	25	0	25
HM23248-HM20431	chr2	239000000	240000000	27	0	27
HM23248-HM20431	chr2	240000000	241000000	27	0	27
HM23248-HM20431	chr2	241000000	242000000	24	0	24
HM23338-HM20431	chr17	0	1000000	79	52	27
HM23338-HM20431	chr19	0	1000000	48	21	27
HM23338-HM20431	chr4	49000000	50000000	63	36	27
HM23338-HM20431	chrX	0	1000000	83	44	39
HM23338-HM20431	chrX	1000000	2000000	64	39	25
HM23338-HM20431	chr2	0	1000000	30	0	30
HM23338-HM20431	chr2	1000000	2000000	38	0	38
HM23338-HM23248	chrX	0	1000000	80	38	42
HM23338-HM23248	chrX	1000000	2000000	63	38	25
HM23338-HM23248	chr17	0	1000000	77	51	26
HM23338-HM23248	chr3	195000000	196000000	43	18	25
HM26105-HM24385	chrX	0	1000000	88	58	30
HM27730-HM24385	chr4	49000000	50000000	58	31	27
HM27730-HM24385	chrX	0	1000000	87	63	24
HM27730-HM26105	chrX	0	1000000	85	57	28
HM24143-HM26077	chr4	49000000	50000000	61	33	28
HM24631-HM26107	chr17	0	1000000	89	62	27
HM24631-HM26107	chr8	1000000	2000000	73	46	27
HM24631-HM26107	chrX	0	1000000	104	79	25

### Sheet: duplications
sample comparison	chr	start	end	total # duplications	# concordnat duplications	# discordant duplications
HM23248-HM20431	chr19	55000000	56000000	4	0	4
HM23248-HM20431	chr22	21000000	22000000	6	2	4
HM23248-HM20431	chrY	56000000	57000000	7	2	5
HM23248-HM20431	chr3	91000000	92000000	6	0	6
HM23248-HM20431	chr5	19000000	20000000	4	0	4
HM23248-HM20431	chr2	194000000	195000000	4	0	4
HM23338-HM20431	chr10	26000000	27000000	6	2	4
HM23338-HM20431	chr10	38000000	39000000	7	2	5
HM23338-HM20431	chr10	41000000	42000000	8	1	7
HM23338-HM20431	chr11	1000000	2000000	4	0	4
HM23338-HM20431	chr14	70000000	71000000	5	1	4
HM23338-HM20431	chr21	10000000	11000000	7	3	4
HM23338-HM20431	chr22	21000000	22000000	5	1	4
HM23338-HM20431	chr4	49000000	50000000	6	1	5
HM23338-HM20431	chrX	0	1000000	4	0	4
HM23338-HM23248	chr10	41000000	42000000	9	1	8
HM23338-HM23248	chr11	1000000	2000000	4	0	4
HM23338-HM23248	chr1	143000000	144000000	9	5	4
HM23338-HM23248	chrX	1000000	2000000	5	1	4
HM23338-HM23248	chr22	21000000	22000000	6	2	4
HM23338-HM23248	chr14	70000000	71000000	5	1	4
HM23338-HM23248	chr4	49000000	50000000	6	1	5
HM23338-HM23248	chr3	91000000	92000000	5	0	5
HM26105-HM24385	chr5	46000000	47000000	6	2	4
HM26105-HM24385	chr4	49000000	50000000	6	1	5
HM27730-HM24385	chr16	0	1000000	7	3	4
HM27730-HM24385	chr17	0	1000000	6	0	6
HM27730-HM24385	chr1	149000000	150000000	4	0	4
HM27730-HM24385	chr3	91000000	92000000	5	1	4
HM27730-HM24385	chrY	56000000	57000000	7	2	5
HM27730-HM26105	chr10	41000000	42000000	6	2	4
HM27730-HM26105	chr17	0	1000000	5	0	5
HM27730-HM26105	chrY	56000000	57000000	8	1	7
HM27730-HM26105	chr3	91000000	92000000	5	0	5
HM27730-HM26105	chr4	49000000	50000000	5	1	4
HM27730-HM26105	chr5	46000000	47000000	6	0	6
HM24143-HM26077	chr20	31000000	32000000	7	3	4
HM24143-HM26077	chr7	56000000	57000000	5	1	4
HM24143-HM26077	chr21	8000000	9000000	4	0	4
HM24631-HM26107	chr13	16000000	17000000	4	0	4
HM24631-HM26107	chr19	55000000	56000000	4	0	4
HM24631-HM26107	chr21	7000000	8000000	7	3	4

### Sheet: insertions
sample comparison	chr	start	end	total # insertions	# concordnat insertions	# discordant insertions
HM23248-HM20431	chrX	1000000	2000000	123	78	45
HM23248-HM20431	chr2	0	1000000	40	0	40
HM23248-HM20431	chr2	1000000	2000000	44	0	44
HM23248-HM20431	chr2	3000000	4000000	40	0	40
HM23248-HM20431	chr2	241000000	242000000	42	0	42
HM23338-HM20431	chr13	113000000	114000000	77	47	30
HM23338-HM20431	chr19	0	1000000	61	27	34
HM23338-HM20431	chrX	0	1000000	79	44	35
HM23338-HM20431	chrX	1000000	2000000	119	67	52
HM23338-HM20431	chr2	0	1000000	29	0	29
HM23338-HM20431	chr2	1000000	2000000	35	0	35
HM23338-HM20431	chr2	3000000	4000000	29	0	29
HM23338-HM20431	chr2	241000000	242000000	29	0	29
HM23338-HM23248	chrX	0	1000000	79	36	43
HM23338-HM23248	chrX	1000000	2000000	112	55	57
HM23338-HM23248	chr19	0	1000000	57	28	29
HM26105-HM24385	chrX	0	1000000	89	56	33
HM26105-HM24385	chrX	1000000	2000000	103	74	29
HM27730-HM24385	chrX	0	1000000	93	56	37
HM27730-HM24385	chrX	1000000	2000000	104	62	42
HM27730-HM26105	chrX	0	1000000	85	49	36
HM27730-HM26105	chrX	1000000	2000000	97	60	37
HM24143-HM26077	chr22	18000000	19000000	56	27	29
HM24143-HM26077	chrX	0	1000000	98	58	40
HM24143-HM26077	chrX	1000000	2000000	110	79	31
HM24631-HM26107	chrX	1000000	2000000	108	65	43
